# Epsins oversee smooth muscle cell reprograming by influencing master regulators KLF4 and OCT4

**DOI:** 10.1101/2024.01.08.574714

**Authors:** Beibei Wang, Kui Cui, Bo Zhu, Yunzhou Dong, Donghai Wang, Bandana Singh, Hao Wu, Kathryn Li, Shahram Eisa-Beygi, Yong Sun, Scott Wong, Douglas B. Cowan, Yabing Chen, Mulong Du, Hong Chen

## Abstract

Smooth muscle cells in major arteries play a crucial role in regulating coronary artery disease. Conversion of smooth muscle cells into other adverse cell types in the artery propels the pathogenesis of the disease. Curtailing artery plaque buildup by modulating smooth muscle cell reprograming presents us a new opportunity to thwart coronary artery disease. Here, our report how Epsins, a family of endocytic adaptor proteins oversee the smooth muscle cell reprograming by influencing master regulators OCT4 and KLF4. Using single-cell RNA sequencing, we characterized the phenotype of modulated smooth muscle cells in mouse atherosclerotic plaque and found that smooth muscle cells lacking epsins undergo profound reprogramming into not only beneficial myofibroblasts but also endothelial cells for injury repair of diseased endothelium. Our work lays concrete groundwork to explore an uncharted territory as we show that depleting Epsins bolsters smooth muscle cells reprograming to endothelial cells by augmenting OCT4 activity but restrain them from reprograming to harmful foam cells by destabilizing KLF4, a master regulator of adverse reprograming of smooth muscle cells. Moreover, the expression of Epsins in smooth muscle cells positively correlates with the severity of both human and mouse coronary artery disease. Integrating our scRNA-seq data with human Genome-Wide Association Studies (GWAS) identifies pivotal roles Epsins play in smooth muscle cells in the pathological process leading to coronary artery disease. Our findings reveal a previously unexplored direction for smooth muscle cell phenotypic modulation in the development and progression of coronary artery disease and unveil Epsins and their downstream new targets as promising novel therapeutic targets for mitigating metabolic disorders.
