## Supplementary material for "Epsins oversee smooth muscle cell reprograming by influencing master regulators KLF4 and OCT4": Table S3

### Sheet: Sheet1
Genetic analysis for aggregated genetic effects of 68 signature genes on CAD.
GENE	GENE NAME	CHR	START	STOP	NSNPS	NPARAM	N	ZSTAT	P	PMID
221692	PHACTR1	6	12716888	13290476	1312	29	330403	8.6362	2.91e-18	32591598
1030	CDKN2B	9	22002902	22009312	7	3	333026	8.2095	1.11e-16	20637465
4018	LPA	6	160952506	161097478	250	13	330467	7.9146	1.24e-15	32591598
11173	ADAMTS7	15	79051545	79103805	169	6	296142	7.909	1.3e-15	32591598
2242	FES	15	91427665	91439006	31	6	322979	7.5065	3.04e-14	32591598
375056	MIA3	1	222791444	222841351	110	7	279147	7.4027	6.67e-14	37759455
130026	ICA1L	2	203637873	203736708	201	9	323842	7.3022	1.42e-13	32591598
3988	LIPA	10	90973326	91011660	100	14	331449	7.205	2.9e-13	32591598
4144	MAT2A	2	85766101	85772403	8	4	323051	7.1794	3.5e-13	37759455
79800	CARF	2	203776978	203851060	128	5	326621	7.074	7.53e-13	32591598
2677	GGCX	2	85771978	85788657	35	7	323903	6.9906	1.37e-12	32591598
8613	PPAP2B	1	56960419	57045257	250	17	331690	6.9027	2.55e-12	26034042
57608	KIAA1462	10	30301729	30348488	106	11	328348	6.6026	2.02e-11	32591598
1952	CELSR2	1	109792641	109818378	63	9	326863	6.4407	5.95e-11	32591598
8673	VAMP8	2	85804614	85809156	10	2	329125	6.4325	6.27e-11	32591598
65065	NBEAL1	2	203879597	204091101	279	10	325074	6.4167	6.96e-11	32591598
400823	FAM177B	1	222910558	222926932	24	7	293037	6.4024	7.65e-11	32591598
10933	MORF4L1	15	79132903	79190081	191	8	330563	6.3394	1.15e-10	32591598
64853	AIDA	1	222841355	222886602	68	10	275094	6.2606	1.92e-10	37759455
55759	WDR12	2	203745323	203776949	69	7	323395	6.2391	2.2e-10
5045	FURIN	15	91411885	91426687	28	6	320595	6.1398	4.13e-10	32591598
3570	IL6R	1	154377669	154441926	142	9	332188	6.1113	4.94e-10	32591598
4023	LPL	8	19796582	19824770	103	10	323829	5.8903	1.93e-09	32591598
3949	LDLR	19	11200037	11244506	154	11	329355	5.8883	1.95e-09
22808	MRAS	3	138066490	138124377	134	7	329928	5.8034	3.25e-09	32591598
255809	C19orf38	19	10947304	10980466	48	8	328247	5.7861	3.6e-09
10498	CARM1	19	10982253	11033453	75	8	326074	5.7422	4.67e-09	32591598
6597	SMARCA4	19	11071598	11172958	271	12	327096	5.7091	5.68e-09	32591598
1282	COL4A1	13	110801310	110959496	724	34	324646	5.7069	5.75e-09	26310581
23293	SMG6	17	1963133	2207069	616	10	331661	5.5609	1.34e-08
7040	TGFB1	19	41836812	41859831	39	9	325004	5.5346	1.56e-08	26310581
78992	YIPF2	19	11033444	11039357	5	3	321179	5.465	2.31e-08
6927	HNF1A	12	121415861	121440315	90	10	330911	5.4119	3.12e-08
11018	TMED1	19	10942743	10946983	4	2	335226	5.4055	3.23e-08
9015	TAF1A	1	222730990	222763438	67	6	299541	5.3804	3.72e-08
2982	GUCY1A3	4	156587862	156658214	210	16	328868	5.345	4.52e-08	32591598
54828	BCAS3	17	58755172	59470199	926	17	325258	5.3077	5.55e-08
406	ARNTL	11	13299325	13408813	250	18	325909	5.2837	6.33e-08
1029	CDKN2A	9	21967751	21994490	31	6	329214	5.263	7.08e-08	21868699
4485	MST1	3	49721380	49726196	7	3	324363	5.201	9.91e-08	27496379
6581	SLC22A3	6	160769405	160873613	209	11	330972	5.1609	1.23e-07	27893421
148362	BROX	1	222885906	222908529	32	8	275093	5.1501	1.3e-07
4088	SMAD3	15	67358036	67487533	374	27	329576	5.1013	1.69e-07	26310581
84722	PSRC1	1	109822176	109825790	6	3	326809	4.9741	3.28e-07	32591598
152273	FGD5	3	14852247	14976072	537	17	332103	4.9683	3.38e-07	35090550
341	APOC1	19	45417577	45422606	12	5	319419	4.943	3.85e-07	33497863
84439	HHIPL1	14	100111480	100143011	99	9	329905	4.921	4.31e-07	31163988
124491	TMEM170A	16	75477136	75498584	90	6	326360	4.9049	4.67e-07
348	APOE	19	45409039	45412650	4	2	324086	4.8915	5e-07	27735029
10791	VAMP5	2	85811531	85820511	21	5	328672	4.8785	5.35e-07	32591598
641649	TMEM91	19	41856873	41889988	70	7	326633	4.8585	5.91e-07
6311	ATXN2	12	111890018	112037480	127	8	325042	4.8574	5.95e-07
10019	SH2B3	12	111843720	111889427	38	5	329622	4.8214	7.13e-07	32591598
10428	CFDP1	16	75327608	75467387	485	9	328095	4.8172	7.28e-07
2321	FLT1	13	28874483	29069265	488	19	320960	4.7998	7.94e-07
5340	PLG	6	161123225	161175086	124	8	328311	4.7943	8.16e-07	18957535
84276	NICN1	3	49459766	49466777	8	4	327505	4.7808	8.73e-07
152485	ZNF827	4	146681874	146859607	336	20	326860	4.6777	1.45e-06
5819	PVRL2	19	45349393	45392485	176	15	330249	4.6649	1.54e-06	28062492
678	ZFP36L2	2	43449541	43453745	8	4	327488	4.6539	1.63e-06
80776	B9D2	19	41860322	41870078	22	4	324981	4.6525	1.64e-06
2876	GPX1	3	49394609	49395791	2	1	336770	4.643	1.72e-06	17420349
2686	GGT7	20	33432523	33460661	48	5	333411	4.6174	1.94e-06	28149843
1284	COL4A2	13	110959631	111165374	966	43	323448	4.6152	1.96e-06	26310581
275	AMT	3	49454211	49460111	8	2	335379	4.6127	1.99e-06
5654	HTRA1	10	124221041	124274424	199	15	330785	4.5849	2.27e-06	29768431
284119	PTRF	17	40554467	40575506	76	9	333956	4.5568	2.6e-06	24812087
7145	TNS1	2	218664512	218808796	394	31	321331	4.5555	2.61e-06	35587037
